# Lifestyle-mediated shifts in the gut microbiome and host genetics modulate gene expression in intestinal organoids

**DOI:** 10.64898/2026.11.07.765058

**Authors:** Shreya Nirmalan, Sabrina Arif, Gabrielle Garlicki, Adnan Alazizi, Kaitlyn Hutchins, Mathilde Poyet, Mathieu Groussin, Peter Carbonetto, Roger Pique-Regi, Ran Blekhman, Francesca Luca

**Affiliations:** Center for Molecular Medicine and Genetics, Wayne State University, Detroit, MI; Section of Genetic Medicine, Department of Medicine, University of Chicago, Chicago, IL; Department of Human Genetics, University of Chicago, Chicago, IL, USA; Institute of Experimental Medicine, Kiel University, Kiel, Germany; Global Microbiome Conservancy, microbiomeconservancy.org; Department of Biological Engineering, Massachusetts Institute of Technology, Cambridge, MA; Institute of Clinical Molecular Biology, Kiel University, Kiel, Germany; Department of Obstetrics and Gynecology, Wayne State University, Detroit, MI

## Abstract

Industrialization-associated shifts in the gut microbiome have been linked to disease, but the mechanisms by which microbial communities influence host gene regulation remain poorly understood. We developed a live microbiome-colonic organoid (colonoid) co-culture system to investigate genotype-dependent host responses to gut microbial community variation. Colonoid 2D monolayers from healthy donors were co-cultured with live gut microbial communities from individuals living urban or rural lifestyles, followed by RNA-sequencing. Urban and rural microbiomes elicited largely shared transcriptional responses, however they induced distinct host genetic effects on gene expression. We identified 511 host genes with microbiome-dependent allele-specific expression (ASE) which were involved in epithelial architecture, cell-matrix interactions and structural integrity. Notably, 149 host genes had distinct allelic effects between Urban and Rural microbiomes (urban-rural condition specific ASE or cASE), revealing genotype-dependent host responses to lifestyle-associated microbiomes. Urban-rural cASE was associated with microbial community composition, predominantly involving *Prevotella* and *Bacteroides* species. Targeted *Prevotella copri* spike-in recapitulated *Prevotella*-associated allelic effects at specific loci, including one in the IBD-associated autophagy gene, *ATG4B*. Together, these findings establish an experimental framework to investigate genotype-by-microbiome interactions, and demonstrate that lifestyle-mediated shifts in the microbiome modify host *cis*-regulatory genetic effects on gene expression.
