## Supplemental Table 1 for "Lifestyle-mediated shifts in the gut microbiome and host genetics modulate gene expression in intestinal organoids"

	Microbiome	Urbanism	Country	Lifestyle	Prevotella	Bacteroides	Firmicutes
5	GM29	Rural	Rwanda	Farmer	0.844815	0.00729	0.11318
6	GM11	Rural	Rwanda	Farmer	0.832973	0.006232	0.080934
7	GM43	Rural	Ghana	Farmer	0.780397	0.014147	0.119233
8	GM41	Rural	Ghana	Farmer	0.851145	0.009777	0.071165
9	GM06	Urban	Rwanda	Farmer-to-Western	0.003944	0.534988	0.352911
10	GM04	Urban	Rwanda	Farmer-to-Western	0.001657	0.280679	0.518246
11	GM45	Urban	Ghana	Farmer-to-Western	0	0.165952	0.535317
12	GM33	Urban	Ghana	Farmer-to-Western	0.014546	0.507504	0.138119
17	GM29	Rural	Rwanda	Farmer	0.844815	0.00729	0.11318
18	GM11	Rural	Rwanda	Farmer	0.832973	0.006232	0.080934
19	GM43	Rural	Ghana	Farmer	0.780397	0.014147	0.119233
20	GM41	Rural	Ghana	Farmer	0.851145	0.009777	0.071165
21	GM06	Urban	Rwanda	Farmer-to-Western	0.003944	0.534988	0.352911
22	GM04	Urban	Rwanda	Farmer-to-Western	0.001657	0.280679	0.518246
23	GM45	Urban	Ghana	Farmer-to-Western	0	0.165952	0.535317
24	GM33	Urban	Ghana	Farmer-to-Western	0.014546	0.507504	0.138119
29	GM29	Rural	Rwanda	Farmer	0.844815	0.00729	0.11318
30	GM11	Rural	Rwanda	Farmer	0.832973	0.006232	0.080934
31	GM43	Rural	Ghana	Farmer	0.780397	0.014147	0.119233
32	GM41	Rural	Ghana	Farmer	0.851145	0.009777	0.071165
33	GM06	Urban	Rwanda	Farmer-to-Western	0.003944	0.534988	0.352911
34	GM04	Urban	Rwanda	Farmer-to-Western	0.001657	0.280679	0.518246
35	GM45	Urban	Ghana	Farmer-to-Western	0	0.165952	0.535317
36	GM33	Urban	Ghana	Farmer-to-Western	0.014546	0.507504	0.138119
41	GM29	Rural	Rwanda	Farmer	0.844815	0.00729	0.11318
42	GM11	Rural	Rwanda	Farmer	0.832973	0.006232	0.080934
43	GM43	Rural	Ghana	Farmer	0.780397	0.014147	0.119233
44	GM41	Rural	Ghana	Farmer	0.851145	0.009777	0.071165
45	GM06	Urban	Rwanda	Farmer-to-Western	0.003944	0.534988	0.352911
46	GM04	Urban	Rwanda	Farmer-to-Western	0.001657	0.280679	0.518246
47	GM45	Urban	Ghana	Farmer-to-Western	0	0.165952	0.535317
48	GM33	Urban	Ghana	Farmer-to-Western	0.014546	0.507504	0.138119
