## Supplemental Table 2 for "Lifestyle-mediated shifts in the gut microbiome and host genetics modulate gene expression in intestinal organoids"

	SampleID	Colonoid_line	Treatment	Microbiome	TotalReads	Quality	Clean	Fraction_Clean_Reads	Fraction_Exon_reads
1	GMCcol1-87C1	Colon-87-C	control	control1	94713866	69009979	54137485	0.57158985570286	0.713821105366662
2	GMCcol1-87C2	Colon-87-C	control	control2	133764482	75915703	57326619	0.42856383206418	0.695146479162558
3	GMCcol1-87C3	Colon-87-C	control	control3	111465802	76909676	54630258	0.490107791087351	0.696018408508592
4	GMCcol1-87C4	Colon-87-C	control	control4	134821842	95413451	57958800	0.42989176783388	0.68488693090194
5	GMCcol1-87R1	Colon-87-C	microbiome	GM29	126232170	75593815	59008302	0.467458509189852	0.674264644302053
6	GMCcol1-87R2	Colon-87-C	microbiome	GM11	120696030	85917299	60547453	0.501652399005999	0.668103460314889
7	GMCcol1-87R3	Colon-87-C	microbiome	GM43	109053512	78122184	52949386	0.485535816581496	0.668281255349857
8	GMCcol1-87R4	Colon-87-C	microbiome	GM41	127897830	81496316	56213928	0.439522140446011	0.675050063184291
9	GMCcol1-87U1	Colon-87-C	microbiome	GM06	107648638	77467023	50686900	0.47085500515111	0.690606270289623
10	GMCcol1-87U2	Colon-87-C	microbiome	GM04	119656838	78260825	50912689	0.425489172628814	0.690003735823203
11	GMCcol1-87U3	Colon-87-C	microbiome	GM45	120471990	73683712	56644354	0.470186920627774	0.7182811137294
12	GMCcol1-87U4	Colon-87-C	microbiome	GM33	122577990	84980974	64429890	0.525623645811128	0.717777682750997
13	GMCcol1-99C1	HT-099-C	control	control1	119649674	87330360	66800521	0.558300902683613	0.690715659181194
14	GMCcol1-99C2	HT-099-C	control	control2	91998148	65146400	51075604	0.555180784726232	0.681556947203709
15	GMCcol1-99C3	HT-099-C	control	control3	100571236	69054500	55212482	0.54898879834787	0.710748606065541
16	GMCcol1-99C4	HT-099-C	control	control4	131189132	91533451	69613644	0.530635754187321	0.693758085300014
17	GMCcol1-99R1	HT-099-C	microbiome	GM29	205526110	99304199	77432090	0.376750623071687	0.661379848471402
18	GMCcol1-99R2	HT-099-C	microbiome	GM11	149824730	101122022	76009833	0.507325012366116	0.643410649709794
19	GMCcol1-99R3	HT-099-C	microbiome	GM43	121088096	81501958	57712514	0.476615917719938	0.681470159051414
20	GMCcol1-99R4	HT-099-C	microbiome	GM41	128573176	82984715	64537120	0.501948555739185	0.656762528811958
21	GMCcol1-99U1	HT-099-C	microbiome	GM06	162681156	109722212	82068923	0.504477131942682	0.675783215006472
22	GMCcol1-99U2	HT-099-C	microbiome	GM04	99786024	66996334	51907736	0.520190442701675	0.655878603190629
23	GMCcol1-99U3	HT-099-C	microbiome	GM45	146953824	100222152	77020680	0.52411484031882	0.668095517649479
24	GMCcol1-99U4	HT-099-C	microbiome	GM33	114374146	77980387	59497201	0.520197991248826	0.681352560814668
25	GMCcol2-80C1	Colon-80-C	control	control1	139227770	91076747	66969412	0.481006138358748	0.74395887095838
26	GMCcol2-80C2	Colon-80-C	control	control2	112945952	72988058	55911505	0.495028852384192	0.7473950938332
27	GMCcol2-80C3	Colon-80-C	control	control3	135636414	88424911	65665093	0.484125841014936	0.748883606871479
28	GMCcol2-80C4	Colon-80-C	control	control4	115388292	74319440	57050335	0.494420482452414	0.755264723652649
29	GMCcol2-80R1	Colon-80-C	microbiome	GM29	137128826	87320117	65047452	0.474352868739648	0.733374858888672
30	GMCcol2-80R2	Colon-80-C	microbiome	GM11	149994420	94654079	71257211	0.475065745779076	0.735308295012366
31	GMCcol2-80R3	Colon-80-C	microbiome	GM43	134845414	87759607	66611671	0.493985438763234	0.730273772528808
32	GMCcol2-80R4	Colon-80-C	microbiome	GM41	142365532	89427549	68137356	0.478608515999505	0.733340086976012
33	GMCcol2-80U1	Colon-80-C	microbiome	GM06	111807210	71917225	56183662	0.50250482057463	0.7259564892255
34	GMCcol2-80U2	Colon-80-C	microbiome	GM04	86255884	55248462	43529215	0.504652123210516	0.732979519445594
35	GMCcol2-80U3	Colon-80-C	microbiome	GM45	99249594	62582350	49261350	0.49633805051132	0.732728182499565
36	GMCcol2-80U4	Colon-80-C	microbiome	GM33	106171514	68870766	52217308	0.491820320090754	0.733188579504786
37	GMCcol2-88C1	Colon-88-C	control	control1	107854524	74854753	58305809	0.54059678572222	0.723837335585376
38	GMCcol2-88C2	Colon-88-C	control	control2	115545404	79356163	61708518	0.534062938583001	0.725324180654276
39	GMCcol2-88C3	Colon-88-C	control	control3	112897004	77926420	60234856	0.533538126485624	0.73021903766716
40	GMCcol2-88C4	Colon-88-C	control	control4	104090276	71885246	55863321	0.536681457161282	0.720248809372844
41	GMCcol2-88R1	Colon-88-C	microbiome	GM29	112342192	78191273	61401718	0.546559728868385	0.699998608804517
42	GMCcol2-88R2	Colon-88-C	microbiome	GM11	164697966	108375785	81295371	0.49360276252592	0.722517391173282
43	GMCcol2-88R3	Colon-88-C	microbiome	GM43	101363044	70902233	54968277	0.542291103649176	0.696235773539987
44	GMCcol2-88R4	Colon-88-C	microbiome	GM41	103811394	72696829	56992328	0.548998773679891	0.65430569531679
45	GMCcol2-88U1	Colon-88-C	microbiome	GM06	117657954	82251456	63712447	0.541505651203148	0.691844501228253
46	GMCcol2-88U2	Colon-88-C	microbiome	GM04	115601706	80434108	61647574	0.533275642143205	0.713658835056629
47	GMCcol2-88U3	Colon-88-C	microbiome	GM45	122686842	85644238	67185687	0.547619336391428	0.702309105996197
48	GMCcol2-88U4	Colon-88-C	microbiome	GM33	111399068	75914883	58499179	0.525131673453498	0.733287038165892
