## Supplemental Table 35 for "Lifestyle-mediated shifts in the gut microbiome and host genetics modulate gene expression in intestinal organoids"

Sample_Name	Colonoid_Line	microbe_ID	Replicate_ID	prevotella_dose	TotalReads	Quality	Clean	Fraction_Clean_Reads	Fraction_Exon_reads
IBDGXM03R1	Colon-87-C	prevotella_5	M3_5_R1	5	155586140	109504055	84509562	0.543168960937009	0.564097355733272
IBDGXM03R2	Colon-87-C	prevotella_5	M3_5_R2	5	123191600	90695950	71893780	0.583593199536332	0.563315748082354
IBDGXM03R3	Colon-87-C	prevotella_5	M3_5_R3	5	168738872	122937020	93029496	0.551322258453879	0.592595964906367
IBDGXM05R1	Colon-87-C	FMB028	M0_R1	0	183998720	132173276	99153967	0.538884004193073	0.612721463051747
IBDGXM05R2	Colon-87-C	FMB028	M0_R2	0	140547496	93682013	72896956	0.518664210140037	0.599836295716573
IBDGXM05R3	Colon-87-C	FMB028	M0_R3	0	154757896	113733617	85036994	0.549484040542914	0.581586970085133
IBDGXM07R1	Colon-87-C	prevotella_50	M3_50_R1	50	165726016	122480891	96358422	0.581432078835468	0.551230247147132
IBDGXM07R2	Colon-87-C	prevotella_50	M3_50_R2	50	186156760	134745422	103898196	0.558122068733899	0.557841220016593
IBDGXM07R3	Colon-87-C	prevotella_50	M3_50_R3	50	165868476	118855850	90468914	0.545425605767307	0.586469090259612
